# Enabling high-plex spectral imaging via DNA-barcoded signal tuning and panel optimization

**DOI:** 10.64898/2026.03.18.709053

**Authors:** Robert Reinhardt, Tatjana Straka, Wouter-Michiel Vierdag, Kristina Jevdokimenko, Frank Hecht, Elena Pianfetti, Tim Hudelmaier, Hoyin Lai, Wernher Fouquet, Florian Fahrbach, M. Julia Roberti, Anna Kreshuk, Sinem K. Saka

## Abstract

High-plex spectral imaging has the potential to transform the analysis of spatial organization in cells and tissues, yet its practical implementation remains limited by challenges in panel design, sample preparation, signal balancing, and experimental validation. While cyclic imaging approaches are widely used in spatial omics, spectral imaging across the full fluorescence spectrum and computational unmixing remain underutilized due to these challenges. Here, we present a generalizable framework for high-plex spectral imaging that leverages DNA-barcoded labeling and programmable signal amplification to provide precise control over fluorescence signal composition. Orthogonal DNA barcodes decouple target labeling from fluorophore detection, enabling reversible fluorophore application and systematic panel optimization directly on the same sample. Programmable DNA-based amplification further enables independent and quantitative tuning of fluorescence intensities across targets, overcoming a key limitation of spectral unmixing, namely imbalanced signal contributions in overlapping channels, and thereby improving accuracy and robustness. The framework also supports the generation of experiment-specific ground truth datasets and systematic evaluation of unmixing algorithms, providing a quantitative basis for panel validation and performance assessment. We demonstrate the practical implementation of this framework by developing a panel for simultaneous imaging of 15 subcellular structures without fluidic cycling and using the optimized panel to profile the effects of chemical perturbations on subcellular organization. We quantitatively evaluate panel compilation and provide a rigorous assessment unmixing performance using both linear and reference-free unmixing methods. Importantly, we leverage foundation models trained on standard fluorescence data, for segmentation-free, high-dimensional analysis of spectrally unmixed images without needing large datasets or model retraining. Together, we establish a practical and tunable framework for high-plex spectral imaging that lowers experimental barriers and enables broader adoption of spectral unmixing for biological and biomedical applications.
