## Supplementary File 1 for "Enabling high-plex spectral imaging via DNA-barcoded signal tuning and panel optimization"

### Sheet: File info
Supplementary file 1	Information relevant to reagents used for Immuno-SABER in this study.
Tabs
Tab 1: Antibodies and structural dyes
Tab 2: Barcode-specific blocking oligonucleotides
Tab 3: General blocking oligonucleotides
Tab 4: DNA barcodes for antibodies used in the experiments
Tab 5: Hairpins sequences and concentration for primer exchange reaction
Tab 6: Primers for primer exchange reaction
Tab 7: Fluorescent (imagers) and converter oligonucleotides
Tab 8: Decoy oligonucleotides (non-fluorescent imager mimics)
Sequence naming convention was kept similar to Saka et al., Nature Biotechnology, 2019.

### Sheet: Tab 1
Antibodies and structural dyes
Name	Host	Catalog number	Clone	Vendor	Organelle	conjugated AB conc. (µg/µl)	Dilution	AB conc. In well (µg/µl)	Barcode	Dye / Imager	Figure
DAPI	-	62248	-	Thermo	DNA	-	1 to 250	0,00400	-	DAPI	1D, 2, 3, 4, S1, S3, S4, S5, S6, S7, S8
alpha-tubulin	Rabbit IgG	ab52866	EP1332Y	Abcam	Microtubules	0,467625899	1 to 25	0,01871	bc42_0	38*.ATTO425	1D, 2, 3, 4, S1, S3, S4, S5, S6, S7, S8
SC35	Mouse IgG1	ab11826	SC-35	Abcam	Nuclear speckles	0,625	1 to 12,5	0,05000	bc42_9	30*.ATTO430LS	1D, 2, 3, 4, S1, S3, S4, S5, S6, S7, S8
SON	Rabbit IgG	ATA-HPA031755	Polyclonal	Atlas Antibodies	Nuclear speckles	0,094339623	1 to 50	0,00189	bc42_22	31*.ATTO488	1D, 2, 3, S1, S3, S4, S5, S6
SON	Rabbit IgG	ATA-HPA031755	Polyclonal	Atlas Antibodies	Nuclear speckles	0,094339623	1 to 50	0,00189	bc42_22	37*.ATTO488	4, S7, S8
Vimentin	Rabbit IgG	5741S	D21H3	Cell Signaling Technology	Intermediate filaments	0,043783784	1 to 25	0,00175	bc42_2	42*.ATTO490LS	1D, 2, 3, 4, S1, S3, S4, S5, S6, S7, S8
CD107/LAMP1	Mouse IgG1	555798	H4A3	BD Biosciences	Lysosomes	0,384615385	1 to 50	0,00769	bc42_6	39*.Oregon Green 514	1D, 2, 3, 4, S1, S3, S4, S5, S6, S7, S8
Coilin	Rabbit IgG	14168S	D2L3J	Cell Signaling Technology	Cajal Bodies	0,053225806	1 to 50	0,00106	bc42_13	27*.Alexa Fluor532	1D, 2, 3, 4, S1, S3, S4, S5, S6, S7, S8
G3BP1	Rabbit IgG	61559S	E9G1M	Cell Signaling Technology	Cytosol	0,071691176	1 to 25	0,00287	bc42_7	33*.ATTO550	1D, 2, 3, 4, S1, S3, S4, S5, S6, S7, S8
Ki-67	Rabbit IgG	9027S (custom formulation in PBS)	D2H10	Cell Signaling Technology	Nucleoli	0,1	1 to 25	0,00400	bc42_1	28*.ATTORho11	1D, 2, 3, 4, S1, S3, S4, S5, S6, S7, S8
TOMM20	Mouse IgG1	WH0009804M1-100UG	4F3	Sigma	Mitochondria	0,625	1 to 25	0,02500	bc42_11	26*.Alexa Fluor594	1D, 2, 3, 4, S1, S3, S4, S5, S6, S7, S8
SP100	Rabbit IgG	ATA-HPA016707	Polyclonal	Atlas Antibodies	Nuclear Bodies	0,094339623	1 to 25	0,00377	bc42_12	43*.ATTO633 (Eurofins)	1D, 2, 3, S1, S3, S4, S5, S6
SP100	Rabbit IgG	ATA-HPA016707	Polyclonal	Atlas Antibodies	Nuclear Bodies	0,094339623	1 to 25	0,00377	bc42_12	43*.ATTO633 (Biomers)	4, S7, S8
GM130	Rabbit IgG	12480S	D6B1	Cell Signaling Technology	Golgi	0,206470588	1 to 25	0,00826	bc42_14	41*Alexa Fluor647	1D, 2, 3, 4, S1, S3, S4, S5, S6, S7, S8
TFAM	Mouse IgG2	MA5-16148	18G102B2E11	Thermo	Mitochondria	0,625	1 to 25	0,02500	bc42_8	25*.TYE705	1D, 2, 3, 4, S1, S3, S4, S5, S6, S7, S8
NPM1	Mouse IgG1	32-5200	FC-61991	Thermo	Nucleoli	0,384615385	1 to 25	0,01538	bc42_5	34*.Alexa Fluor750	1D, 2, 3, 4, S1, S3, S4, S5, S6, S7, S8
WGA	-	29059	-	Biotium	Membranes	-	1 to 200	0,01000	-	CF770	1D, 2, 3, 4, S1, S3, S4, S5, S6, S7, S8

### Sheet: Tab 2
Barcode-specific blocking oligonucleotides
Name	Sequence	Vendor	Purification
00*_BLOCK1	GGGTTATTGCGAGG	Sigma	Desalted
00*_BLOCK2	ATATAGGGCGTGGC	Sigma	Desalted
00*_BLOCK3	GGTGTCATAGAATT	Sigma	Desalted
01*_BLOCK1	ATAGGTCGGTTAAG	Sigma	Desalted
01*_BLOCK2	GACACGGAGATTTG	Sigma	Desalted
01*_BLOCK3	GCGGTAGGGATAAT	Sigma	Desalted
02*_BLOCK1	GGAGAGGAATAGGA	Sigma	Desalted
02*_BLOCK2	TCGTACAGTGGATA	Sigma	Desalted
02*_BLOCK3	AGGCGGCGATAACG	Sigma	Desalted
05*_BLOCK1	AGGGTGCGCAGT	Sigma	Desalted
05*_BLOCK2	AACTTTAAGGGTAGGATC	Sigma	Desalted
05*_BLOCK3	GTCGGGACAGGA	Sigma	Desalted
06*_BLOCK1	ACGGCTATATAGGAA	Sigma	Desalted
06*_BLOCK2	CGATACGCACGAC	Sigma	Desalted
06*_BLOCK3	TCCTACCTCACCG	Sigma	Desalted
07*_BLOCK1	GACGGTGAATGTACGA	Sigma	Desalted
07*_BLOCK2	CTATGCGACGGG	Sigma	Desalted
07*_BLOCK3	ATACTACAGGAACT	Sigma	Desalted
08*_BLOCK1	CGATGTTGGCGG	Sigma	Desalted
08*_BLOCK2	TAAGACGGTATAAGGC	Sigma	Desalted
08*_BLOCK3	GGAGCTGAATTGTT	Sigma	Desalted
09*_BLOCK1	TACAAGCGGGAACA	Sigma	Desalted
09*_BLOCK2	CGAGTTAGACATAG	Sigma	Desalted
09*_BLOCK3	AACGGGCCAAATTC	Sigma	Desalted
11*_BLOCK1	ATTGTTGGAACGGC	Sigma	Desalted
11*_BLOCK2	GGCATAGGGCG	Sigma	Desalted
11*_BLOCK3	GGCATAGGGCG	Sigma	Desalted
12*_BLOCK1	AGGGTCGGGTTGG	Sigma	Desalted
12*_BLOCK2	GCTTCGGGTCAAATT	Sigma	Desalted
12*_BLOCK3	CATACGGCGGAAGG	Sigma	Desalted
13*_BLOCK1	GCGAGAGGACAATA	Sigma	Desalted
13*_BLOCK2	ACCGATAAGTGACG	Sigma	Desalted
13*_BLOCK3	CGATACAAGAACTG	Sigma	Desalted
14*_BLOCK1	TTTGATACGGCTTG	Sigma	Desalted
14*_BLOCK2	AGTGGCGGAATTTG	Sigma	Desalted
14*_BLOCK3	GTACGAGAGGTTGG	Sigma	Desalted
22*_BLOCK1	ACCACCGACGTCTA	Sigma	Desalted
22*_BLOCK2	ACAGGTGACTATAC	Sigma	Desalted
22*_BLOCK3	GCGAGACAATACAC	Sigma	Desalted

### Sheet: Tab 3
General blocking oligonucleotides
Name	Sequence	Vendor	Purification
bc42_78	GAATGATTAATCGACCGGCTCCAAACTGTAATCGGTCCCAAG	Sigma	Desalt
bc42_79	ATGTACTTTTATCGACCCCTATCAGGGACTACGCACGAACCT	Sigma	Desalt
bc42_80	TTTAGTTCCGCGTGTACCATCTAGCGCGTAGATGGTGATAGA	Sigma	Desalt
bc42_81	CTCACCGCCACCTTGTAATAACCCCGAGTCAGCGGGTTTAAG	Sigma	Desalt
bc42_82	TTGATTCACGCGACACACCTAACCGTGTGTCCTATCGCTCGT	Sigma	Desalt
bc42_83	CCATAACACCGAACCGACCTAACACGTCAAGTGCGTTCGGTT	Sigma	Desalt

### Sheet: Tab 4
DNA barcodes for antibodies used in the experiments
Name	5' linker	Barcode Sequence	Vendor	Product name
bc42_0	TT	AATTCTATGACACCGCCACGCCCTATATCCTCGCAATAACCC	AlphaThera	oYo-Link® Oligo Custom - 100 µg ssDNA
bc42_1	TT	ATTATCCCTACCGCCAAATCTCCGTGTCCTTAACCGACCTAT	-	Lysine-based conjugation (Saka et al., 2019)
bc42_2	TT	CGTTATCGCCGCCTTATCCACTGTACGATCCTATTCCTCTCC	AlphaThera	oYo-Link® Oligo Custom - 100 µg ssDNA
bc42_5	TT	TCCTGTCCCGACGATCCTACCCTTAAAGTTACTGCGCACCCT	AlphaThera	oYo-Link® Oligo Custom - 100 µg mIgG1 w/ssDNA
bc42_6	TT	CGGTGAGGTAGGAGTCGTGCGTATCGTTTCCTATATAGCCGT	AlphaThera	oYo-Link® Oligo Custom - 100 µg mIgG1 w/ssDNA
bc42_7	TT	AGTTCCTGTAGTATCCCGTCGCATAGTCGTACATTCACCGTC	AlphaThera	oYo-Link® Oligo Custom - 100 µg ssDNA
bc42_8	TT	AACAATTCAGCTCCGCCTTATACCGTCTTACCGCCAACATCG	AlphaThera	oYo-Link® Oligo Custom - 100 µg ssDNA
bc42_9	TT	GAATTTGGCCCGTTCTATGTCTAACTCGTGTTCCCGCTTGTA	AlphaThera	oYo-Link® Oligo Custom - 100 µg mIgG1 w/ssDNA
bc42_11	TT	TGTCTAAATTCTAATGCCGCCCTATGCCGCCGTTCCAACAAT	AlphaThera	oYo-Link® Oligo Custom - 100 µg mIgG1 w/ssDNA
bc42_12	TT	CCTTCCGCCGTATGAATTTGACCCGAAGCCCAACCCGACCCT	AlphaThera	oYo-Link® Oligo Custom - 100 µg ssDNA
bc42_13	TT	CAGTTCTTGTATCGCGTCACTTATCGGTTATTGTCCTCTCGC	AlphaThera	oYo-Link® Oligo Custom - 100 µg ssDNA
bc42_14	TT	CCAACCTCTCGTACCAAATTCCGCCACTCAAGCCGTATCAAA	AlphaThera	oYo-Link® Oligo Custom - 100 µg ssDNA
bc42_22	TT	GTGTATTGTCTCGCGTATAGTCACCTGTTAGACGTCGGTGGT	AlphaThera	oYo-Link® Oligo Custom - 100 µg ssDNA

### Sheet: Tab 5
Hairpins sequences and concentration for primer exchange reaction
Name	Sequence	Vendor	Purification	Purpose	Conc. in PER (µM)	Length extended concatemer (nt)	Figure
h.25.25	ACCAATAATAGGGCCTTTTGGCCCTATTATTGGTTATTATTGG/3InvdT/	IDT	HPLC	primary concatemer	0.2	500 - 600	1D, 2, 3, 4, S1, S3, S4, S5, S6, S7, S8
h.26.26	AATAAACCTAGGGCCTTTTGGCCCTAGGTTTATTTAGGTTTAT/3InvdT/	IDT	HPLC	primary concatemer	2.5	500 - 600	1D, 2, 3, 4, S1, S3, S4, S5, S6, S7, S8
h.27.27	ACATCATCATGGGCCTTTTGGCCCATGATGATGTATGATGATG/3InvdT/	IDT	HPLC	primary concatemer	0.25	500 - 600	1D, 2, 3, 4, S1, S3, S4, S5, S6, S7, S8
h.28.28	ACAACTTAACGGGCCTTTTGGCCCGTTAAGTTGTGTTAAGTTG/3InvdT/	IDT	HPLC	primary concatemer	0.25	500 - 600	1D, 2, 3, 4, S1, S3, S4, S5, S6, S7, S8
h.30.30	AAATACTCTCGGGCCTTTTGGCCCGAGAGTATTTGAGAGTATT/3InvdT/	IDT	HPLC	primary concatemer	0.7	500 - 600	1D, 2, 3, 4, S1, S3, S4, S5, S6, S7, S8
h.31.31	ATTATTCACTGGGCCTTTTGGCCCAGTGAATAATAGTGAATAA/3InvdT/	IDT	HPLC	primary concatemer	0.7	500 - 600	1D, 2, 3, 4, S1, S3, S4, S5, S6, S7, S8
h.33.33	ACCTTCTATTGGGCCTTTTGGCCCAATAGAAGGTAATAGAAGG/3InvdT/	IDT	HPLC	primary concatemer	0.275	500 - 600	1D, 2, 3, 4, S1, S3, S4, S5, S6, S7, S8
h.34.34	ACTCTACTACGGGCCTTTTGGCCCGTAGTAGAGTGTAGTAGAG/3InvdT/	IDT	HPLC	primary concatemer	0.18	500 - 600	1D, 2, 3, 4, S1, S3, S4, S5, S6, S7, S8
h.38.38	AAACATACTAGGGCCTTTTGGCCCTAGTATGTTTTAGTATGTT/3InvdT/	IDT	HPLC	primary concatemer	0.6	500 - 600	1D, 2, 3, 4, S1, S3, S4, S5, S6, S7, S8
h.39.39	ATTCATTTACGGGCCTTTTGGCCCGTAAATGAATGTAAATGAA/3InvdT/	IDT	HPLC	primary concatemer	1.2	500 - 600	1D, 2, 3, 4, S1, S3, S4, S5, S6, S7, S8
h.40.40	AATCCTACAAGGGCCTTTTGGCCCTTGTAGGATTTTGTAGGAT/3InvdT/	IDT	HPLC	secondary (branching) concatemer	0.35	300 - 350	1D, 2, 3, 4, S1, S3, S4, S5, S6, S7, S8
h.41.41	ACAATCAAAAGGGCCTTTTGGCCCTTTTGATTGTTTTTGATTG/3InvdT/	IDT	HPLC	primary concatemer	0.9	500 - 600	1D, 2, 3, 4, S1, S3, S4, S5, S6, S7, S8
h.42.42	ACTTACAAACGGGCCTTTTGGCCCGTTTGTAAGTGTTTGTAAG/3InvdT/	IDT	HPLC	primary concatemer	0.375	500 - 600	1D, 2, 3, 4, S1, S3, S4, S5, S6, S7, S8
h.43.43	AACAAATAACGGGCCTTTTGGCCCGTTATTTGTTGTTATTTGT/3InvdT/	IDT	HPLC	primary concatemer	0.58	500 - 600	1D, 2, 3, 4, S1, S3, S4, S5, S6, S7, S8
h.45.45	ACCCTTATTTGGGCCTTTTGGCCCAAATAAGGGTAAATAAGGG/3InvdT/	IDT	HPLC	secondary (branching) concatemer	0.15	300 - 350	4, S7, S8
h.49.49	ACATTTATCCGGGCCTTTTGGCCCGGATAAATGTGGATAAATG/3InvdT/	IDT	HPLC	secondary (branching) concatemer	0.05	300 - 350	1D, 2, 3, S1, S3, S4, S5, S6

### Sheet: Tab 6
Primers for primer exchange reaction
Name	Sequence	Vendor	Purification	Figure	Concatemer Type
p.bc_42_00*_P38	GGGTTATTGCGAGGATATAGGGCGTGGCGGTGTCATAGAATT TTTTT A AACATACTA A AACATACTA	Sigma	Desalted	2, 3, 4, 5, S1, S2, S3, S4, S5, S6	Primary
p.bc_42_01*_P28	ATAGGTCGGTTAAGGACACGGAGATTTGGCGGTAGGGATAAT TTTTT A CAACTTAAC A CAACTTAAC	Sigma	Desalted	2, 3, 4, 5, S1, S2, S3, S4, S5, S6	Primary
p.bc_42_02*_P42	GGAGAGGAATAGGATCGTACAGTGGATAAGGCGGCGATAACG TTTTT A CTTACAAAC A CTTACAAAC	Sigma	Desalted	2, 3, 4, 5, S1, S2, S3, S4, S5, S6	Primary
p.bc_42_05*_P34	AGGGTGCGCAGTAACTTTAAGGGTAGGATCGTCGGGACAGGA TTTTT A CTCTACTAC A CTCTACTAC	Sigma	Desalted	2, 3, 4, 5, S1, S2, S3, S4, S5, S6	Primary
p.bc_42_06*_P39	ACGGCTATATAGGAAACGATACGCACGACTCCTACCTCACCG TTTTT A TTCATTTAC A TTCATTTAC	Sigma	Desalted	2, 3, 4, 5, S1, S2, S3, S4, S5, S6	Primary
p.bc_42_07*_P33	GACGGTGAATGTACGACTATGCGACGGGATACTACAGGAACT TTTTT A CCTTCTATT A CCTTCTATT	Sigma	Desalted	2, 3, 4, 5, S1, S2, S3, S4, S5, S6	Primary
p.bc_42_08*_P25	CGATGTTGGCGGTAAGACGGTATAAGGCGGAGCTGAATTGTT TTTTT A CCAATAATA A CCAATAATA	Sigma	Desalted	2, 3, 4, 5, S1, S2, S3, S4, S5, S6	Primary
p.bc_42_09*_P30	TACAAGCGGGAACACGAGTTAGACATAGAACGGGCCAAATTC TTTTT A AATACTCTC A AATACTCTC	Sigma	Desalted	2, 3, 4, 5, S1, S2, S3, S4, S5, S6	Primary
p.bc_42_11*_P26	ATTGTTGGAACGGCGGCATAGGGCGGCATTAGAATTTAGACA TTTTT A ATAAACCTA A ATAAACCTA	Sigma	Desalted	2, 3, 4, 5, S1, S2, S3, S4, S5, S6	Primary
p.bc_42_12*_P43	AGGGTCGGGTTGGGCTTCGGGTCAAATTCATACGGCGGAAGG TTTTT A ACAAATAAC A ACAAATAAC	Sigma	Desalted	2, 3, 4, 5, S1, S2, S3, S4, S5, S6	Primary
p.bc_42_13*_P27	GCGAGAGGACAATAACCGATAAGTGACGCGATACAAGAACTG TTTTT A CATCATCAT A CATCATCAT	Sigma	Desalted	2, 3, 4, 5, S1, S2, S3, S4, S5, S6	Primary
p.bc_42_14*_P41	TTTGATACGGCTTGAGTGGCGGAATTTGGTACGAGAGGTTGG TTTTT A CAATCAAAA A CAATCAAAA	Sigma	Desalted	2, 3, 4, 5, S1, S2, S3, S4, S5, S6	Primary
p.bc_42_22*_P31	ACCACCGACGTCTAACAGGTGACTATACGCGAGACAATACAC TTTTT A TTATTCACT A TTATTCACT	Sigma	Desalted	2, 3, 4, 5, S1, S2, S3, S4, S5, S6	Primary
p.30*.30*.30*.45	GAGAGTATTT GAGAGTATTT GAGAGTATTT T A CCCTTATTT A CCCTTATTT	Sigma	Desalted	5, S5, S6	Secondary
p.30*.30*.30*.49	GAGAGTATTT GAGAGTATTT GAGAGTATTT T A CATTTATCC A CATTTATCC	Sigma	Desalted	2, 4, S1	Secondary
p.39*.39*.39*.40	GTAAATGAAT GTAAATGAAT GTAAATGAAT T A A ATCCTACAA A ATCCTACAA	Sigma	Desalted	2, 4, 5, S1, S5, S6	Secondary

### Sheet: Tab 7
Fluorescent (imagers) and converter oligonucleotides
Name	Excitation maximum (nm)	Emission maximum (nm)	5' modification	Sequence	3' modification	Vendor	Purification	Conc. in staining mix (µM)	Figure	Type
i.38*.ATTO425	436	484	ATTO425	TTTAGTATGTTTTAGTATGTTT TTTTTTT	-	Eurofins	HPLC	1.5	2, 3, 4, 5, S1, S2, S3, S4, S5, S6	Imager
i.30*.ATTO430LS	433	547	ATTO430LS	TTGAGAGTATTTGAGAGTATTT	inverted dT	Biomers	HPLC	1.5	2, 3, 4, 5, S1, S2, S3, S4, S5, S6	Imager
i.31*.ATTO488	502	522	ATTO488	TTAGTGAATAATAGTGAATAAT	inverted dT	IDT	HPLC	1.5	2, 3, 4, S1, S2, S3, S4	Imager
i.37*.ATTO488	502	522	ATTO488	TTGAAGAGAAATGAAGAGAAAT	inverted dT	IDT	HPLC	1.5	5, S5, S6	Imager
i.42*.ATTO490LS	496	661	ATTO490LS	TTGTTTGTAAGTGTTTGTAAGT	inverted dT	Biomers	HPLC	1.5	2, 3, 4, 5, S1, S2, S3, S4, S5, S6	Imager
i.39*.OG514	506	526	Oregon Green 514	TTGTAAATGAATGTAAATGAAT TTTTTTT	-	Eurofins	HPLC	1.5	2, 3, 4, 5, S1, S2, S3, S4, S5, S6	Imager
i.27*.AF532	527	553	Alexa Fluor 532	TTATGATGATGTATGATGATGT	inverted dT	IDT	HPLC	1.5	2, 3, 4, 5, S1, S2, S3, S4, S5, S6	Imager
i.33*.ATTO550	560	575	ATTO550	TTAATAGAAGGTAATAGAAGGT	inverted dT	IDT	HPLC	1.5	2, 3, 4, 5, S1, S2, S3, S4, S5, S6	Imager
i.28*.ATTO565	570	591	ATTO565	TTGTTAAGTTGTGTTAAGTTGT	inverted dT	IDT	HPLC	1.5	S1	Imager
i.28*.ATTORho11	571	595	ATTORho11	TTGTTAAGTTGTGTTAAGTTGT	inverted dT	Biomers	HPLC	1.5	2, 3, 4, 5, S1, S2, S3, S4, S5, S6	Imager
i.26*.AF594	584	616	Alexa Fluor 594	TTATGATGATGTATGATGATGT	inverted dT	IDT	HPLC	1.5	2, 3, 4, 5, S1, S2, S3, S4, S5, S6	Imager
i.43*.ATTO633	629	657	ATTO633	TTGTTATTTGTTGTTATTTGTT TTTTTTT	-	Eurofins	HPLC	1.5	2, 3, 4, S1, S2, S3, S4	Imager
i.43*.ATTO633	629	657	ATTO633	TT GTTATTTGTTGTTATTTGTT	inverted dT	Biomers	HPLC	1.5	5, S5, S6	Imager
i.41*.AF647	650	670	Alexa Fluor 647	TTTTTTGATTGTTTTTGATTGT	inverted dT	IDT	HPLC	1.5	2, 3, 4, 5, S1, S2, S3, S4, S5, S6	Imager
i.25*.TYE705	686	704	TYE705	TTTATTATTGGTTATTATTGGT	inverted dT	IDT	HPLC	1.5	2, 3, 4, 5, S1, S2, S3, S4, S5, S6	Imager
i.34*.AF750	753	782	Alexa Fluor 750	TTGTAGTAGAGTGTAGTAGAGT	inverted dT	IDT	HPLC	1.5	2, 3, 4, 5, S1, S2, S3, S4, S5, S6	Imager
49*to30	-	-	-	GGATAAATGTGGATAAATGT TTTTT AAATACTCTCAAATACTCTC	-	Sigma	Desalt	1.5	2, 4, S1	Converter
40*to39	-	-	-	TTGTAGGATTTTGTAGGATT TTTTT A TTCATTTAC A TTCATTTAC	-	Sigma	Desalt	1.5	2, 4, 5, S1, S5, S6	Converter
45*to30	-	-	-	AAATAAGGGTAAATAAGGGT TTTTT AAATACTCTCAAATACTCTC	-	Sigma	Desalt	1.5	5, S5, S6	Converter
31*to37	-	-	-	AGTGAATAAT AGTGAATAAT TTTTT A TTTCTCTTC A TTTCTCTTC	-	Sigma	Desalt	1.5	5, S5, S6	Converter

### Sheet: Tab 8
Decoy oligonucleotides (non-fluorescent imager mimics)
Name	Sequence	Vendor	Purification	Conc. in staining mix (µM)	Figure
25*.25*	TATTATTGGT TATTATTGGT	Sigma	Desalted	1.5	2, 3, 4, 5, S1, S2, S3, S4, S5, S6
26*.26*	TAGGTTTATT TAGGTTTATT	Sigma	Desalted	1.5	2, 3, 4, 5, S1, S2, S3, S4, S5, S6
27*.27*	ATGATGATGT ATGATGATGT	Sigma	Desalted	1.5	2, 3, 4, 5, S1, S2, S3, S4, S5, S6
28*.28*	GTTAAGTTGT GTTAAGTTGT	Sigma	Desalted	1.5	2, 3, 4, 5, S1, S2, S3, S4, S5, S6
30*.30*	GAGAGTATTT GAGAGTATTT	Sigma	Desalted	1.5	2, 3, 4, 5, S1, S2, S3, S4, S5, S6
31*.31*	AGTGAATAAT AGTGAATAAT	Sigma	Desalted	1.5	2, 3, 4, 5, S1, S2, S3, S4, S5, S6
33*.33*	AATAGAAGGT AATAGAAGGT	Sigma	Desalted	1.5	2, 3, 4, 5, S1, S2, S3, S4, S5, S6
34*.34*	GTAGTAGAGT GTAGTAGAGT	Sigma	Desalted	1.5	2, 3, 4, 5, S1, S2, S3, S4, S5, S6
37*.37*	GAAGAGAAAT GAAGAGAAAT	Sigma	Desalted	1.5	2, 3, 4, 5, S1, S2, S3, S4, S5, S6
38*.38*	TAGTATGTTTTAGTATGTTT	Sigma	Desalted	1.5	2, 3, 4, 5, S1, S2, S3, S4, S5, S6
39*.39*	GTAAATGAAT GTAAATGAAT	Sigma	Desalted	1.5	2, 3, 4, 5, S1, S2, S3, S4, S5, S6
40*.40*	TTGTAGGATTTTGTAGGATT	Sigma	Desalted	1.5	2, 4, 5, S1, S5, S6
41*.41*	TTTTGATTGT TTTTGATTGT	Sigma	Desalted	1.5	2, 3, 4, 5, S1, S2, S3, S4, S5, S6
42*.42*	GTTTGTAAGT GTTTGTAAGT	Sigma	Desalted	1.5	2, 3, 4, 5, S1, S2, S3, S4, S5, S6
43*.43*	GTTATTTGTT GTTATTTGTT	Sigma	Desalted	1.5	2, 3, 4, 5, S1, S2, S3, S4, S5, S6
45*.45*	AAATAAGGGT AAATAAGGGT	Sigma	Desalted	1.5	5, S5, S6
49*.49*	GGATAAATGTGGATAAATGT	Sigma	Desalted	1.5	2, 4, S1
